# Ku limits aberrant mRNA splicing promoted by intronic antisense Alu elements

**DOI:** 10.1101/2025.11.20.689478

**Authors:** Giovanni Pascarella, Madison P Turley, Mariia Mikhova, Gargi Parkhi, Jared Godfrey, Joshua Heyza, Tomáš Janovič, Li Han, Kefei Yu, Andrew Olive, Piero Carninci, Jens C Schmidt, Katheryn Meek

## Abstract

Alu elements are short repeats that occupy approximately 10% of the human genome. The enrichment of primate genomes with Alu sequences occurred at the prosimian/new-world monkey evolutionary juncture, which coincided with a substantial increase in the expression levels of the Ku70/80 heterodimer. Previous work suggests that the elevated levels of Ku70/80 are required to prevent the activation of innate immune signaling pathways triggered by RNA molecules derived from Alu elements. Here we demonstrate that Ku regulates mRNA splicing, by inhibiting the use of alternative splice sites contained in intronic antisense Alu elements. Dysregulation of splicing precedes cell death and impacts genes involved in essential RNA metabolism processes, including splicing and ribosome biogenesis, likely impacting cell viability. We propose a model in which Ku binding of antisense Alu elements in introns of mRNAs modulates the use of alternative splice sites to balance beneficial and detrimental contributions of Alu repeats within primate genomes.
