## Supplemental Table 1 for "Ku limits aberrant mRNA splicing promoted by intronic antisense Alu elements"

### Sheet: Sheet1
Gene Name
ADAM9
BOLA2
BOLA2-SMG1P6
BUD31
CHMP2B
COP 1
DDX1
DGKD
DHX37
DLG1
DONSON
ECT2
EIF2AK1
EIF3B
EIF3L
ENSG00000256206
ENSG00000286239
ENSG00000288534
ENSG00000288698
ENSG00000290385
ENSG00000310528
ERBIN
EXOSC9
FAF2
FANCI
FPGS
GIPC1
GTF2H3
HNRNPR
IARS1
LARS1
LINC00115
LSM14A
LYPLA1
MARCHF7
MATR3
MELK
MIS18BP1
NAA35
NAP1L4
NASP
NDUFB4
NDUFB5
NUP88
PDCD11
PDCD6IP
PSMA1
PTK2
RACGAP1
RAN
RARS2
RBM14-RBM4
RBM4
RPE
RPL17
RPL17-C18orf32
RPL27A
RRAS2
SEPTIN9
SIKE1
SLC29A1
SMAD5
SMG1P2
SMG1P6
SNHG32
SNHG4
UBE2B
UTP11
WDFY1
XPO1
YARS1
YIPF6
